# Oocytes maintain ROS-free mitochondrial metabolism by suppressing complex I

**DOI:** 10.1101/2022.05.27.493392

**Authors:** Aida Rodríguez-Nuevo, Ariadna Torres-Sanchez, Juan M Duran, Cristian De Guirior, Maria Angeles Martínez-Zamora, Elvan Böke

## Abstract

Oocytes form before birth and remain viable for several decades before fertilisation. Although poor oocyte quality accounts for the majority of female fertility problems, little is known about how oocytes maintain cellular fitness, nor why they eventually decline with age. Reactive oxygen species (ROS) produced as by-products of mitochondrial activity are associated with lower rates of fertilisation and embryo survival. Yet, how healthy oocytes balance essential mitochondrial activity with the production of ROS is unknown. Here, we show that oocytes evade ROS by remodelling the mitochondrial electron transport chain (ETC) through elimination of complex I. Combining live-cell imaging and proteomics in human and *Xenopus* oocytes, we find that early oocytes exhibit greatly reduced levels of complex I. This is accompanied by a highly active mitochondrial unfolded protein response, which is indicative of an imbalanced ETC. Biochemical and functional assays confirm that complex I is neither assembled nor active in early oocytes. Thus, we report the first physiological cell type without complex I in animals. Our findings clarify why patients suffering from complex I related hereditary mitochondrial diseases do not experience subfertility, in contrast to diseases involving other mitochondrial complexes. Complex I suppression represents an evolutionary-conserved strategy that allows longevity while maintaining biological activity in long-lived oocytes.
