## Supplementary material for "Oocytes maintain ROS-free mitochondrial metabolism by suppressing complex I": Tabel 3

### Sheet: ~1 MDa band
	Abundances:				Protein FDR Confidence: Mascot				# Unique Peptides
Gene Names	Stage I	Stage VI	Muscle X. laevis	Muscle M. musculus	Stage I	Stage VI	Muscle X. laevis	Muscle M. musculus	Stage I	Stage VI	Muscle X. laevis	Muscle M. musculus
MT-ND1		9.63773e+07	1.19792e+07	2.00489e+07		High	High	High		6	2	4
MT-ND2		3.08904e+07	1.19291e+07			High	High			2	2
MT-ND3										2
MT-ND4		9.73519e+07	1.86876e+07	3.4161e+07		High	High	High		14	3	6
MT-ND4L											7
MT-ND5	3428849	300516360	1.40648e+08	5.92802e+07	High	High	High	High	2	8		7
MT-ND6
NDUFA1				1.83992e+07				High				2
NDUFA10	1.72054e+06	8.02397e+07	1.84363e+07	80682100		High	High	High		17	9	20
NDUFA11		11694652	6.48314e+07	49341775	High	High	High	High	2	4	3	5
NDUFA12		8.17041e+06	2.62304e+06	8.77147e+06		High	High	High		4	3	8
NDUFA13	1.26672e+06	303518576	6.68982e+07	1.63476e+08	High	High	High	High	2	12	9	14
NDUFA2		5.21504e+06	4.61646e+06	1.38607e+07		High	High	High		5	5	5
NDUFA3			8.69898e+06	6.65623e+07			High	High		3	3	3
NDUFA5	933842	7.09515e+06	5.03725e+07	73639113	High	High	High	High	3	3	6	8
NDUFA6		6.86306e+07	1.58551e+07	36106020		High	High	High		6	9	7
NDUFA7										2
NDUFA8		21702254	12001386	7.01289e+07		High	High	High		5	6	10
NDUFA9		1.92507e+08	87737940	1.56106e+08		High	High	High		21	15	24
NDUFAB1												6
NDUFB1			1.74241e+06	73846034			High	High		2	2
NDUFB10			1.72233e+07	78735264			High	High		6	5	13
NDUFB11		2.06334e+08		2.31757e+07		High		High		3		8
NDUFB2				132476552				High		2		2
NDUFB3			4.07387e+07	4.61708e+07			High	High		5	4	4
NDUFB4			25283832	5.2087e+07			High	High		2	5	6
NDUFB5		86571256	1.14484e+07	104312940		High	High	High		8	4	9
NDUFB6	367530	6.78404e+07	2.90146e+07	6.57483e+07	High	High	High	High	2	5	4	8
NDUFB7		1.69361e+07	2.24907e+06	6.69815e+07		High	High	High		5	4	5
NDUFB8		1.63233e+07	3.46495e+07	176608520		High	High	High		8	4	7
NDUFB9			9.78193e+06	7.69996e+07			High	High		6	3	11
NDUFC1
NDUFC2		78476097	1.41865e+07	9.19557e+07		High	High	High		5	4	9
NDUFS1	3.75638e+06	1.83027e+08	1.12143e+08	3.33856e+08	High	High	High	High	2	36	35	46
NDUFS2	1.92756e+06	1.85784e+08	2.7462e+07	1.96871e+08	High	High	High	High	5	13	11	21
NDUFS3		741304		2.98634e+08		High		High		5		14
NDUFS4		4291414	7.28562e+06	32190540		High	High	High		2	4	8
NDUFS5		2.71867e+07	4.03412e+06	9.80068e+06		High	High	High		9	5	5
NDUFS6				3.96649e+06				High				7
NDUFS7	455592	2783765	1.13043e+06	6.12093e+07	High	High	High	High	3	4	2	8
NDUFS8			2.95416e+07	1.08146e+08			High	High		8	7	12
NDUFV1		120606824	90553232	1.94637e+08		High	High	High		20	16	25
NDUFV2		118383710	5.85139e+07	1.14879e+08		High	High	High		11	9	16
NDUFV3				3.17223e+06				High				3

### Sheet: ~242 kDa band
	Abundances:				Protein FDR Confidence: Mascot				# Unique Peptides
Gene Names	Stage I	Stage VI	Muscle X. laevis	Muscle M. musculus	Stage I	Stage VI	Muscle X. laevis	Muscle M. musculus	Stage I	Stage VI	Muscle X. laevis	Muscle M. musculus
SDHA	1.71341e+07	6.20206e+07	2.94663e+07	44159464	High	High	High	High	9	19	11	18
SDHB	1.20158e+07	6.26764e+07	30503657	2.74914e+07	High	High	High	High	6	10	8	11
SDHC	12183700	2.64961e+07	1.85105e+06	3.50158e+06	High	High	High	High	2	3	2	2
SDHD
